# An unrecognized host response to microbial exposure resets circadian timing

**DOI:** 10.64898/2026.04.11.717924

**Authors:** Devons Mo, Ti (Dung Ngoc) Lam, Ella Baker, Olivia P. Fraser, Jack Dorling, John S. O’Neill, Gerben van Ooijen, Antony N. Dodd, Carrie L. Partch, Priya Crosby, Jacqueline M. Kimmey

**Affiliations:** Department of Microbiology and Environmental Toxicology, University of California, Santa Cruz; Santa Cruz, USA; Department of Cell and Developmental Biology, John Innes Centre; Norwich Research Park, Norwich, UK; Institute of Molecular Plant Sciences, School of Biological Sciences, University of Edinburgh; Edinburgh, UK; MRC Laboratory of Molecular Biology; Cambridge, UK; Department of Chemistry and Biochemistry, University of California, Santa Cruz; Santa Cruz, USA; Howard Hughes Medical Institute, University of California, Santa Cruz; Santa Cruz, CA USA; Center for Circadian Biology, University of California, San Diego; La Jolla, CA USA

## Abstract

As ubiquitous features of every natural environment, microbes have profoundly shaped eukaryotic biology throughout evolution. Circadian clocks evolved in all domains of life as central regulators that align physiology with environmental cycles, yet whether they respond directly to microbial signals remains unknown. Here, we demonstrate that evolutionarily diverse microbes potently reset mammalian cellular clocks and can drive phase shifts in plants and algae, indicating cross-kingdom effects of microbes on circadian rhythms. In mammals, exposure to soluble bacterial components distinct from canonical innate immune ligands induces acute PER2 upregulation independently of *Bmal1* or nascent transcription. A targeted inhibitor screen and biochemical assays implicate p38 MAPK as a modulator of this response. Taken together, this positions bacterial exposure as a previously unrecognized circadian clock input, revealing a new axis of host-microbe interaction that modulates biological timing at the cellular level.
