## Supplementary material for "An unrecognized host response to microbial exposure resets circadian timing": Table S1 (Bacterial growth conditions)

### Sheet: Sheet1
Table 1. Bacterial Strains
Genus species	Strain(s)	Note	Liquid Media	Liquid conditions	Growth phase used for experiments	Culture protocol	Solid agar (for CFU enumeration)	Incubator setting	Reference / Source
Streptococcus pnuemoniae	D39	pathogenic, type 2 capsule	C+Y	stationary (no shaking)	mid log (OD600 0.4 - 0.5)	inoculated into liquid media, grown to mid log and harvested same day to prevent autolysis	Columbia blood agar + 5% sheeps blood	37C + 5% CO2	Lanie JA, et al. J Bacteriol. 2007 Jan;189(1):38-51. doi: 10.1128/JB.01148-06. PMID: 17041037
	TIGR4	pathogenic, type 4 capsule							Tettelin H, et al. Science. 2001 Jul 20;293(5529):498-506. doi: 10.1126/science.1061217. PMID: 11463916.
	TIGR4 Δcps	attenuated, capsule deletion (replaced with PhunSweet)							Echlin H and Rosch JW. Genes (Basel). 2020 Aug 20;11(9):965. doi: 10.3390/genes11090965. PMID: 32825523
	A66.1	pathogenic, type 3 capsule							Francis KP, et al. Infect Immun. 2001 May;69(5):3350-8. doi: 10.1128/IAI.69.5.3350-3358.2001. PMID: 11292758
	BHN97	pathogenic, type 19F capsule							McCullers JA, et al. J Infect Dis. 2010 Oct 15;202(8):1287-95. doi: 10.1086/656333. PMID: 20822454
Streptococcus agalactiae	CNCTC 10/84	pathogenic, type V capsule, expresses high levels of β hemolysin /cytolysin	Todd Hewitt Broth			incoulated into overnight liquid cutlure until stationary phase, then subcultured and grown to mid log and harvested.	Todd Hewitt Broth + 15g/L agar	37C	Hooven TA, et al. Genome Announc. 2014 Dec 24;2(6):e01338-14. doi: 10.1128/genomeA.01338-14. PMID: 25540350
Staphylococcus aureus	TCH1516	pathogenic, USA300 strain, acapsular		shaking (250 rpm)					Highlander SK, et al. BMC Microbiol. 2007 Nov 6;7:99. doi: 10.1186/1471-2180-7-99. PMID: 17986343
Mycobacterium smegmatis	mc2155	non-pathogenic, environmental bacteria (soil)	7H9 + 0.5% glycerol + 0.1% Tween-80				7H10 agar		Mohan A, Padiadpu J, Baloni P, Chandra N. Genome Announc. 2015 Feb 5;3(1):e01520-14. doi: 10.1128/genomeA.01520-14. PMID: 25657281
Bacillus subtilis	168 Jena	non-pathogenic, environmental spore forming bacteria (soil)	Low salt LB (5g/L NaCl)	shaking (120 rpm)			LB low salt + 2% Agar	30C for overnight, 37C for day of culture	Gallegos-Monterrosa R, Mhatre E, Kovács ÁT. Microbiology (Reading). 2016 Nov;162(11):1922-1932. doi: 10.1099/mic.0.000371. PMID: 27655338.
Escherichia coli	DH5α	non-pathogenic, lab strain	Luria Broth	shaking (250 rpm)	stationary	inoculated into overnight culture until stationary phase and then harvested.	Luria Broth + 15g/L agar	37C	Browning DF, Hobman JL, Busby SJW. Microb Genom. 2023 Feb;9(2):mgen000922. doi: 10.1099/mgen.0.000922. PMID: 36745549
	RS218	pathogenic, K1 capsule, neonatal meningitis isolate			mid log (OD600 0.4 - 0.5)	incoulated into overnight liquid cutlure until stationary phase, then subcultured and grown to mid log and harvested.			Wijetunge DS, Katani R, Kapur V, Kariyawasam S. Genome Announc. 2015 Jul 23;3(4):e00804-15. doi: 10.1128/genomeA.00804-15. PMID: 26205862
Pseudomonas auerginosa	PA01	pathogenic, produces extracellular polysaccharides							Stover CK, et al. Nature. 2000 Aug 31;406(6799):959-64. doi: 10.1038/35023079. PMID: 10984043.
Acinetobacter baumannii	AB5075	pathogenic, KL25 capsule							Senchenkova SN, et al. Carbohydr Res. 2015 May 18;408:8-11. doi: 10.1016/j.carres.2015.02.011. PMID: 25816997.
Klebsiella pneumoniae	K700603	pathogenic, K2 capsule							Lin L, et al. EBioMedicine. 2015 Jun 10;2(7):690-8. doi: 10.1016/j.ebiom.2015.05.021. PMID: 26288841
Listeria monocytogenes	10403s	pathogenic, produces flagella under shaking culture	Brain Heart Infusion Broth				Brain Heart Infusion + 15g/L agar		Bécavin C, et al. mBio. 2014 Mar 25;5(2):e00969-14. doi: 10.1128/mBio.00969-14. PMID: 24667708
